# Harnessing Global HLA Data for Enhanced Patient Matching in iPSC Haplobanks

**DOI:** 10.1101/2024.10.15.618361

**Authors:** Martin Maiers, Stephen Sullivan, Christopher McClain, Christina Leonhard-Melief, Marc L. Turner, David Turner

**Author notes:** **Corresponding author:** Martin Maiers, National Marrow Donor Program, 500 N. 5^th^ St., Minneapolis, MN 55401, USA.

## Abstract

Several countries have either developed or are developing national induced pluripotent stem cell (iPSC) banks of cell lines derived from donors with HLA homozygous genotypes (two identical haplotypes) prevalent in their local populations to provide immune matched tissues and cells to support regenerative medicine therapies. This ‘haplobank’ approach relies on knowledge of the HLA genotypes of the population to identify the most beneficial haplotypes for patient coverage, and ultimately identify donors or cord blood units carrying two copies of the target haplotype. A potentially more efficient alternative to a national bank approach is to assess the haplotypes required to provide global patient coverage and to produce a single, global haplobank. Toward that end, we have developed an algorithm to prioritize HLA haplotypes that optimize coverage across the global population.

We analyzed data from eighteen countries participating in the Global Alliance for iPS Therapy (GAiT). A representative pool of HLA genotypes, reflecting the HLA of patients, was derived by sampling from each country’s WMDA hematopoietic stem cell donor registry, or surrogate population. An algorithm was created based on HLA-A, -B and -DRB1 haplotype homozygous types with population HLA matching coverage defined by the absence of Host versus Graft (HvG) mismatches at these loci. HLA matching coverage was determined by iteratively selecting HLA haplotypes that provide the largest coverage against patient HLA genotypes sampled from the same population, excluding genotypes compatible with previous iterations. The top 10 haplotypes for each of the 18 countries were identified with patient coverage ranging from 19.5% in Brazil to 63.8% in Japan, with a mean coverage of 33.3%. In a ‘global’ model, utilizing the 180 most frequent haplotypes across all 18 populations (equivalent to 10 lines per country), the patient coverage ranged from 54.6% in India to 81.7% in Sweden, with a mean of 68.4%. Our findings demonstrate that global collaboration could more than double the potential for patient HLA matching coverage.

Interrogation of unrelated hematopoietic stem cell donor registry and cord blood bank HLA data demonstrated that HLA-A, -B, and -DRB1 homozygous donors for the top 180 global haplotypes are widely available. These results show that a globally coordinated strategy for haplobanking would reduce redundancy and allow more patients to be treated with the same investment.

**Visual Abstract:** 

**Highlights:**

- iPSC banks are being developed targeting HLA coverage to meet national needs
- Global collaboration has the potential to substantially increase the efficiency of this effort
