## Supplementary material for "Harnessing Global HLA Data for Enhanced Patient Matching in iPSC Haplobanks": Supplemental Material 2.xlsx

### Sheet: global genotypes
genotype	rank	AR	AU	BR	CA	CN	DE	ES	FR	GB	IL	IN	IT	JP	RU	SE	US	ZA	donors	AR	AU	BR	CA	CN	DE	ES	FR	GB	IL	IN	IT	JP	RU	SE	US	ZA	cord
A*01:01~B*08:01~DRB1*03:01	1	151	848	2793	1596	15	35505	334	600	14874	282	23	384	1	18	1049	24876	445	83794	2	177	16	26	0	87	35	46	106	4	0	19	0	0	12	425	0	955
A*03:01~B*07:02~DRB1*15:01	2	54	165	595	350	26	10987	80	229	2417	53	47	52	1	11	267	6052	154	21540	0	26	1	5	0	26	16	20	27	0	0	6	0	0	5	117	0	249
A*02:01~B*07:02~DRB1*15:01	3	9	49	317	124	1	3919	44	52	961	12	3	19	0	2	204	2419	68	8203	0	15	2	3	0	18	5	13	10	0	0	2	0	0	3	50	0	121
A*29:02~B*44:03~DRB1*07:01	4	115	43	1320	132	2	1130	668	222	886	56	0	83	1	1	5	2215	17	6896	2	9	5	4	0	4	68	17	8	1	0	7	0	0	1	55	0	181
A*02:01~B*44:02~DRB1*04:01	5	2	105	112	177	3	1594	21	97	2344	10	0	8	0	0	165	3140	64	7842	0	29	2	4	0	3	1	6	8	0	0	1	0	0	3	50	0	107
A*01:01~B*57:01~DRB1*07:01	6	28	39	191	81	39	722	41	21	472	66	808	23	0	1	22	1341	21	3916	0	7	3	1	0	1	2	2	6	0	12	1	0	0	1	20	0	56
A*30:01~B*13:02~DRB1*07:01	7	10	7	117	42	2255	635	16	11	140	248	173	71	11	2	6	685	2	4431	0	3	0	1	15	5	1	1	1	7	1	7	0	0	0	18	0	60
A*03:01~B*35:01~DRB1*01:01	8	8	9	258	46	8	2493	11	54	239	34	18	50	0	14	134	813	37	4226	2	2	1	1	0	8	0	4	2	0	0	3	0	0	0	16	0	39
A*24:02~B*52:01~DRB1*15:02	9	0	3	166	6	4	29	0	0	13	20	28	0	4034	0	0	273	0	4576	0	1	0	0	0	1	0	0	0	0	0	0	0	0	0	7	0	9
A*02:01~B*44:03~DRB1*07:01	10	7	4	263	12	3	176	27	14	68	24	8	1	0	0	2	146	2	757	1	1	3	0	0	0	6	1	0	0	0	1	0	0	0	4	0	17
A*02:01~B*15:01~DRB1*04:01	11	3	24	73	47	0	2839	4	22	362	2	0	7	1	1	207	1032	27	4651	0	4	0	0	0	9	0	1	1	0	0	0	0	0	1	30	0	46
A*02:01~B*08:01~DRB1*03:01	12	4	16	62	28	5	428	14	12	237	53	1	11	0	0	35	455	11	1372	0	2	3	0	0	2	1	0	3	0	0	0	0	0	0	8	0	19
A*33:03~B*44:03~DRB1*13:02	13	0	1	11	4	45	0	0	0	3	0	2	0	1359	0	0	261	0	1686	0	1	1	1	0	0	0	0	0	0	0	0	0	0	0	1	0	4
A*02:01~B*51:01~DRB1*11:01	14	10	0	92	13	2	280	26	17	15	13	0	63	0	0	0	89	1	621	0	1	2	0	0	2	5	2	0	0	0	3	0	0	0	2	0	17
A*33:01~B*14:02~DRB1*01:02	15	20	9	258	17	5	239	44	8	34	453	18	50	0	0	7	462	3	1627	0	1	0	4	0	0	6	0	1	2	0	1	0	0	0	2	0	17
A*24:02~B*07:02~DRB1*01:01	16	0	0	29	4	4	50	0	1	4	0	0	0	739	1	1	116	0	949	0	0	0	0	1	0	0	0	0	0	0	0	0	0	0	4	0	5
A*02:01~B*18:01~DRB1*11:04	17	14	5	80	13	0	335	18	14	20	84	0	119	0	0	4	139	3	848	0	1	1	0	0	4	3	2	2	0	0	15	0	0	0	1	0	29
A*33:03~B*58:01~DRB1*03:01	18	0	5	4	88	1049	54	1	2	77	13	154	1	3	0	2	575	5	2033	0	2	0	2	277	0	0	0	0	0	1	0	0	0	0	5	0	287
A*02:01~B*13:02~DRB1*07:01	19	2	4	54	15	6	835	6	8	65	30	0	23	0	3	6	252	12	1321	0	4	0	0	0	1	1	1	0	0	0	0	0	0	1	3	0	11
A*02:01~B*44:02~DRB1*13:01	20	3	4	172	8	0	222	19	15	38	0	0	7	0	1	9	168	1	667	0	1	2	1	0	0	1	1	1	0	0	0	0	0	0	5	0	12
A*30:02~B*18:01~DRB1*03:01	21	21	1	124	9	0	103	260	43	42	17	0	255	0	0	0	136	0	1011	0	0	0	0	0	0	36	4	0	0	0	2	0	0	0	3	0	45
A*33:03~B*44:03~DRB1*07:01	22	0	14	1	39	49	43	0	1	202	7	978	0	1	0	0	613	17	1965	0	1	0	1	1	0	0	0	9	0	9	1	0	0	0	11	0	33
A*24:02~B*35:02~DRB1*11:04	23	11	7	103	17	1	164	16	6	38	593	15	42	0	0	3	460	3	1479	0	1	2	0	0	1	3	0	0	9	0	2	0	0	1	5	0	24
A*33:03~B*58:01~DRB1*13:02	24	0	1	21	15	178	21	0	2	43	1	238	0	4	0	0	207	1	732	0	0	0	0	26	0	0	0	0	0	0	0	0	0	0	2	0	28
A*11:01~B*35:01~DRB1*01:01	25	6	8	241	9	1	387	13	11	60	17	22	15	1	0	6	242	7	1046	0	1	1	0	0	1	2	1	0	0	1	2	0	0	0	2	0	11
A*02:01~B*40:01~DRB1*13:02	26	1	7	69	22	0	1007	2	14	98	3	0	2	0	0	95	408	18	1746	0	2	0	1	0	4	1	0	0	0	0	0	0	0	2	10	0	20
A*02:01~B*27:05~DRB1*01:01	27	0	3	41	11	0	269	5	4	35	3	0	1	0	3	10	157	9	551	0	0	4	1	0	0	0	0	0	0	0	0	0	0	0	3	0	8
A*24:02~B*07:02~DRB1*15:01	28	7	5	122	26	6	625	20	21	169	12	26	7	0	1	11	377	11	1446	0	1	1	1	0	2	2	3	2	0	0	0	0	0	0	11	0	23
A*23:01~B*44:03~DRB1*07:01	29	14	4	266	18	0	693	42	23	87	371	14	12	0	0	8	320	7	1879	0	0	1	0	0	2	6	4	1	2	0	1	0	0	0	2	0	19
A*02:07~B*46:01~DRB1*09:01	30	0	4	0	82	1318	15	0	0	22	0	1	0	20	0	3	400	0	1865	0	3	0	0	137	0	1	0	0	0	0	0	0	0	0	6	0	147
A*01:01~B*37:01~DRB1*10:01	31	2	3	40	8	65	53	0	2	42	6	227	5	2	0	5	139	5	604	0	1	0	0	0	0	0	0	0	0	4	0	0	0	0	1	0	6
A*02:01~B*57:01~DRB1*07:01	32	3	6	60	21	0	514	9	5	94	6	16	13	0	0	18	281	3	1049	0	1	0	0	0	0	0	0	1	0	0	0	0	0	0	10	0	12
A*02:05~B*50:01~DRB1*07:01	33	3	1	49	11	8	130	6	5	32	359	18	7	0	1	2	158	2	792	1	0	0	0	0	1	0	1	1	8	0	2	0	0	0	0	0	14
A*25:01~B*18:01~DRB1*15:01	34	1	3	57	9	0	336	8	5	50	17	0	7	0	0	15	167	0	675	0	0	0	0	0	0	3	0	0	0	0	0	0	0	0	1	0	4
A*02:01~B*15:01~DRB1*13:01	35	0	4	16	6	0	574	4	11	52	2	0	6	0	1	17	160	6	859	0	0	2	0	0	1	0	1	0	0	0	0	0	0	2	4	0	10
A*24:02~B*54:01~DRB1*04:05	36	0	0	14	2	50	1	0	0	1	0	0	0	440	0	0	48	0	556	0	0	0	0	3	0	0	0	0	0	0	0	0	0	0	0	0	3
A*26:01~B*38:01~DRB1*04:02	37	8	14	24	39	0	64	1	0	96	1705	0	5	0	0	0	1395	6	3357	0	4	0	0	0	0	0	1	3	25	0	0	0	0	0	21	0	54
A*11:01~B*52:01~DRB1*15:02	38	0	0	15	9	17	100	2	0	25	184	181	7	0	0	3	159	0	702	0	0	0	0	1	1	2	0	0	2	2	0	0	0	0	3	0	11
A*02:01~B*44:02~DRB1*01:01	39	2	4	23	11	0	94	10	5	66	1	0	0	0	0	2	114	3	335	0	0	0	0	0	0	2	1	0	0	0	0	0	0	0	3	0	6
A*02:01~B*51:01~DRB1*13:01	40	2	2	117	5	0	112	10	4	11	18	4	8	0	0	4	43	1	341	0	0	0	1	0	0	1	2	1	0	0	0	0	0	0	1	0	6
A*02:01~B*44:02~DRB1*11:01	41	1	1	38	5	0	178	5	9	24	6	1	4	0	0	2	62	1	337	1	1	0	0	0	0	2	0	0	0	0	1	0	0	0	2	0	7
A*11:01~B*15:01~DRB1*04:06	42	0	0	1	2	54	1	0	0	0	0	1	0	88	0	0	66	0	213	0	1	0	0	11	0	0	0	0	0	0	0	0	0	0	0	0	12
A*24:02~B*08:01~DRB1*03:01	43	3	2	55	5	3	110	4	8	24	45	16	8	0	0	2	47	1	333	0	0	0	0	0	1	2	0	0	0	0	1	0	0	0	0	0	4
A*02:01~B*51:01~DRB1*15:01	44	1	0	17	3	1	30	3	2	1	6	1	0	4	0	3	18	0	90	0	0	0	0	0	0	0	0	0	0	0	0	0	0	0	0	0	0
A*03:01~B*07:02~DRB1*07:01	45	0	0	12	1	0	46	0	0	17	6	6	1	0	0	0	35	2	126	0	0	0	0	0	0	0	0	0	0	0	0	0	0	0	2	0	2
A*02:01~B*18:01~DRB1*03:01	46	2	0	84	6	0	36	22	4	6	4	0	18	0	1	0	35	0	218	0	0	3	0	0	0	1	0	0	0	0	1	0	0	0	1	0	6
A*24:02~B*18:01~DRB1*11:04	47	3	1	22	7	2	126	6	1	13	233	8	46	0	0	3	79	2	552	0	0	0	0	0	0	0	1	0	2	0	1	0	0	0	1	0	5
A*02:07~B*46:01~DRB1*08:03	48	0	0	8	2	161	2	0	0	1	1	0	0	167	0	2	43	0	387	0	0	0	0	14	0	0	0	0	0	0	0	0	0	0	1	0	15
A*31:01~B*40:01~DRB1*04:04	49	1	8	24	16	0	73	3	9	92	9	0	0	0	0	5	164	3	407	0	0	0	0	0	0	0	0	0	0	0	0	0	0	0	5	0	5
A*01:01~B*52:01~DRB1*15:02	50	1	1	29	4	11	67	5	0	17	137	10	9	0	0	2	72	0	365	0	0	0	1	0	1	0	2	1	1	0	0	0	0	1	4	0	11
A*24:02~B*51:01~DRB1*09:01	51	0	0	1	0	15	2	0	0	0	0	0	0	24	0	0	16	0	58	0	0	0	0	1	0	0	0	0	0	0	0	0	0	0	0	0	1
A*02:01~B*51:01~DRB1*07:01	52	1	0	107	1	1	26	9	5	3	6	1	6	0	0	0	21	0	187	0	0	1	0	0	0	2	0	0	0	0	0	0	0	0	0	0	3
A*11:01~B*15:02~DRB1*12:02	53	0	9	1	48	441	33	0	1	20	6	32	1	1	0	2	360	0	955	0	1	0	0	30	0	0	0	0	0	0	0	0	0	0	7	0	38
A*01:01~B*35:02~DRB1*11:04	54	7	3	43	9	0	40	11	4	13	357	4	11	0	0	1	226	4	733	0	0	0	0	0	0	0	1	0	5	0	2	0	0	1	1	0	10
A*26:01~B*38:01~DRB1*13:01	55	4	1	34	5	3	139	9	2	3	87	1	6	0	0	0	43	0	337	0	0	0	0	0	0	2	0	1	0	0	1	0	0	0	1	0	5
A*02:01~B*15:01~DRB1*15:01	56	0	0	4	1	22	54	0	1	6	2	2	0	1	0	6	35	0	134	0	0	0	0	0	0	0	0	0	0	0	0	0	0	0	0	0	0
A*02:01~B*35:01~DRB1*14:01	57	0	0	25	0	0	29	0	1	2	32	0	14	0	0	0	11	0	114	0	0	0	0	0	0	0	0	0	0	0	0	0	0	0	0	0	0
A*01:01~B*08:01~DRB1*15:01	58	0	2	22	4	0	169	1	5	38	1	0	1	0	0	2	100	0	345	0	1	0	0	0	1	0	1	0	0	0	0	0	0	0	3	0	6
A*24:02~B*44:03~DRB1*07:01	59	0	0	16	5	1	13	2	2	5	5	43	2	0	0	0	25	1	120	0	0	0	0	0	0	0	0	1	0	0	1	0	0	0	0	0	2
A*02:01~B*07:02~DRB1*01:01	60	0	3	22	2	0	24	0	1	11	1	0	0	9	0	3	29	2	107	0	0	0	0	0	0	0	0	0	0	0	0	0	0	0	0	0	0
A*02:01~B*14:02~DRB1*01:02	61	1	1	92	2	0	16	9	1	1	6	0	0	0	0	0	25	0	154	0	0	2	0	0	0	2	0	0	0	0	0	0	0	0	0	0	4
A*24:02~B*51:01~DRB1*11:01	62	1	2	15	0	2	44	2	2	3	10	4	6	1	0	0	8	1	101	0	0	0	0	0	0	0	0	1	0	0	1	0	0	0	0	0	2
A*03:01~B*07:02~DRB1*13:01	63	0	0	6	1	0	92	0	0	5	3	7	1	0	0	4	52	0	171	0	0	2	0	0	0	0	0	0	0	0	0	0	0	0	2	0	4
A*24:02~B*40:01~DRB1*15:01	64	0	0	0	1	24	8	0	0	0	0	4	0	1	0	0	9	0	47	0	0	0	0	4	0	0	0	0	0	0	0	0	0	0	0	0	4
A*03:01~B*08:01~DRB1*03:01	65	0	1	25	6	0	88	5	3	21	5	3	0	0	0	4	77	8	246	0	0	1	0	0	0	0	0	0	0	0	1	0	0	0	0	0	2
A*01:01~B*15:17~DRB1*13:02	66	5	2	17	6	0	33	2	0	29	119	56	6	0	0	0	57	0	332	0	0	0	0	0	0	0	0	0	1	0	0	0	0	0	0	0	1
A*02:01~B*44:02~DRB1*15:01	67	0	9	37	7	0	115	3	2	89	1	0	1	0	0	8	121	4	397	0	0	0	0	0	0	0	1	1	0	0	0	0	0	0	0	0	2
A*01:01~B*07:02~DRB1*15:01	68	2	4	14	9	3	299	5	4	96	1	11	2	0	0	8	218	6	682	0	2	0	0	0	1	1	0	1	0	0	0	0	0	0	1	0	6
A*24:02~B*40:06~DRB1*09:01	69	0	0	1	1	21	0	0	0	1	0	1	0	49	0	0	7	0	81	0	0	0	0	1	0	0	0	0	0	0	0	0	0	0	0	0	1
A*02:01~B*35:01~DRB1*01:01	70	0	1	43	5	1	159	1	3	23	12	2	2	0	0	3	49	12	316	0	0	5	0	0	0	0	0	0	0	0	0	0	0	0	1	0	6
A*02:01~B*15:01~DRB1*11:01	71	0	0	3	0	4	38	1	2	7	0	0	3	6	0	0	21	0	85	0	0	1	0	0	0	1	0	0	0	0	0	0	0	0	1	0	3
A*11:01~B*35:01~DRB1*11:01	72	0	0	10	0	2	28	0	1	7	1	1	4	0	0	0	4	0	58	0	0	1	0	0	1	0	0	0	0	1	0	0	0	0	0	0	3
A*24:02~B*15:01~DRB1*13:01	73	2	0	24	6	0	106	2	3	9	0	0	0	0	0	4	43	5	204	0	1	0	0	0	1	0	0	0	0	0	0	0	0	0	0	0	2
A*02:01~B*52:01~DRB1*15:02	74	1	0	33	2	9	17	2	0	12	105	38	3	4	0	1	75	1	303	0	0	0	0	0	0	1	0	0	0	1	0	0	0	0	0	0	2
A*11:01~B*40:01~DRB1*09:01	75	0	1	1	4	60	0	0	0	3	2	0	0	0	0	0	22	0	93	0	1	0	0	11	0	0	0	0	0	0	0	0	0	0	0	0	12
A*29:01~B*07:05~DRB1*10:01	76	0	1	1	20	21	49	0	1	18	167	127	1	1	0	0	292	1	700	0	0	0	0	0	0	0	0	0	1	1	0	0	0	0	3	0	5
A*24:02~B*13:02~DRB1*07:01	77	1	0	10	3	2	120	0	1	5	9	3	3	0	0	0	21	0	178	0	0	0	0	0	1	0	0	0	0	0	1	0	0	0	0	0	2
A*03:01~B*07:02~DRB1*04:01	78	0	0	3	8	0	71	0	3	17	0	1	0	0	0	2	36	2	143	0	0	2	0	0	0	0	0	0	0	0	0	0	0	0	1	0	3
A*24:02~B*35:01~DRB1*15:01	79	0	0	3	1	6	5	0	0	0	0	1	0	5	0	0	4	0	25	0	0	0	0	0	0	0	0	0	0	0	0	0	0	0	0	0	0
A*01:01~B*08:01~DRB1*07:01	80	0	0	28	2	0	52	1	5	25	1	0	2	0	0	0	17	0	133	0	0	0	0	0	0	0	0	0	0	0	0	0	0	0	1	0	1
A*68:02~B*14:02~DRB1*13:03	81	1	3	12	5	0	73	2	1	19	1	0	0	0	0	0	42	5	164	0	0	0	0	0	0	1	0	0	0	0	0	0	0	0	3	0	4
A*02:01~B*40:01~DRB1*04:04	82	0	0	10	3	1	43	0	2	16	4	4	0	0	0	5	37	2	127	0	0	0	0	0	0	0	0	0	0	0	0	0	0	0	0	0	0
A*02:01~B*50:01~DRB1*07:01	83	2	1	84	0	0	36	11	5	8	25	2	2	0	0	0	14	2	192	0	0	1	0	0	0	1	0	0	1	0	0	0	0	0	0	0	3
A*11:01~B*35:01~DRB1*14:01	84	4	0	20	1	0	64	3	3	6	52	0	9	0	0	0	19	0	181	0	0	0	0	0	0	2	0	0	0	0	0	0	0	0	0	0	2
A*02:01~B*13:01~DRB1*12:02	85	0	0	1	1	86	1	0	0	0	0	0	0	11	0	0	18	0	118	0	0	0	0	2	0	0	0	0	0	0	0	0	0	0	0	0	2
A*02:01~B*51:01~DRB1*01:01	86	0	0	17	0	0	59	3	4	5	2	4	2	0	0	1	19	0	116	0	0	0	0	0	0	0	0	0	0	0	0	0	0	0	0	0	0
A*26:01~B*08:01~DRB1*03:01	87	0	0	19	87	2	54	0	0	213	17	241	2	0	0	1	151	2	789	0	1	0	0	0	0	0	0	3	1	0	0	0	0	0	2	0	7
A*02:11~B*40:06~DRB1*15:01	88	0	2	0	4	0	24	0	0	31	2	258	0	0	0	1	66	1	389	0	0	0	0	0	0	0	0	0	0	2	0	0	0	0	1	0	3
A*24:02~B*14:02~DRB1*01:02	89	1	0	49	3	1	21	7	1	3	46	1	4	0	0	0	36	3	176	0	0	2	0	0	0	0	0	0	1	0	0	0	0	0	0	0	3
A*24:02~B*40:01~DRB1*11:01	90	0	1	3	1	24	2	0	0	2	7	4	0	6	0	0	17	0	67	0	2	0	0	4	0	0	0	0	0	0	0	0	0	0	1	0	7
A*02:01~B*18:01~DRB1*11:01	91	0	0	25	1	0	41	2	2	2	9	0	9	0	0	0	11	0	102	0	0	0	0	0	1	0	0	0	0	0	2	0	0	0	0	0	3
A*02:01~B*44:02~DRB1*07:01	92	2	1	12	0	0	17	1	2	12	1	0	0	0	0	0	29	0	77	0	0	2	0	0	0	0	0	0	0	0	0	0	0	0	2	0	4
A*03:01~B*07:02~DRB1*11:01	93	2	0	27	2	0	57	0	3	4	1	0	3	0	0	0	17	0	116	0	0	1	0	0	0	0	1	0	0	0	0	0	0	0	1	0	3
A*03:01~B*44:02~DRB1*13:01	94	0	0	9	0	17	7	0	0	6	0	0	0	6	0	1	15	0	61	0	0	1	0	0	0	0	0	0	0	0	0	0	0	0	1	0	2
A*11:01~B*44:03~DRB1*07:01	95	0	0	22	9	0	6	0	1	19	0	41	0	0	0	0	41	1	140	0	0	0	1	0	0	0	0	0	0	0	0	0	0	0	1	0	2
A*03:01~B*14:02~DRB1*13:02	96	0	4	10	13	0	11	1	4	44	29	0	1	0	0	2	67	0	186	0	0	1	0	0	0	1	0	0	0	0	0	0	0	0	1	0	3
A*11:01~B*13:01~DRB1*15:01	97	0	0	0	3	163	0	0	0	3	0	13	0	0	0	0	59	0	241	0	1	0	0	14	0	0	0	0	0	0	0	0	0	0	0	0	15
A*03:01~B*15:01~DRB1*04:01	98	0	1	7	1	0	96	1	1	24	0	0	1	0	0	14	43	1	190	0	0	0	0	0	0	0	0	0	0	0	0	0	0	0	1	0	1
A*02:01~B*51:01~DRB1*09:01	99	1	0	6	1	8	6	1	0	0	0	0	0	7	0	2	4	0	36	0	0	0	0	0	0	0	0	0	0	0	0	0	0	0	0	0	0
A*30:01~B*42:01~DRB1*03:02	100	1	0	106	1	0	6	1	2	9	7	0	0	0	0	0	189	32	354	0	0	0	0	0	0	0	0	1	0	0	0	0	0	0	6	0	7
A*68:01~B*44:02~DRB1*11:01	101	0	1	10	3	1	135	1	3	3	8	0	8	0	0	2	38	2	215	0	0	0	0	0	1	1	0	0	0	0	0	0	0	0	0	0	2
A*02:01~B*40:01~DRB1*15:01	102	0	1	15	1	7	54	0	2	12	0	0	0	0	0	1	30	1	124	0	2	0	0	1	0	0	0	0	0	0	0	0	0	1	1	0	5
A*32:01~B*14:01~DRB1*07:01	103	0	2	20	4	0	22	4	3	43	0	0	1	0	0	1	44	0	144	0	0	0	0	0	0	1	0	0	0	0	0	0	0	0	1	0	2
A*23:01~B*49:01~DRB1*11:01	104	0	0	9	0	0	42	1	1	0	31	0	7	0	0	0	12	0	103	0	0	0	0	0	0	0	1	0	0	0	0	0	0	0	0	0	1
A*01:01~B*08:01~DRB1*01:01	105	0	2	8	4	0	54	2	1	19	0	1	0	0	0	2	33	0	126	0	1	2	0	0	0	0	1	0	0	0	0	0	0	0	1	0	5
A*26:01~B*38:01~DRB1*14:01	106	2	0	1	3	0	29	2	1	0	137	0	4	0	0	0	21	0	200	0	0	0	0	0	0	0	0	0	1	0	0	0	0	0	0	0	1
A*68:02~B*53:01~DRB1*13:02	107	1	0	47	1	0	20	7	1	4	4	0	2	0	0	0	20	2	109	0	0	0	0	0	0	0	0	0	0	0	0	0	0	0	0	0	0
A*24:02~B*57:01~DRB1*07:01	108	0	0	8	2	1	18	0	0	11	0	37	0	0	0	1	19	1	98	0	0	0	0	0	0	0	0	0	0	1	0	0	0	0	0	0	1
A*24:02~B*59:01~DRB1*04:05	109	0	0	4	0	0	0	0	0	0	0	0	0	90	0	0	16	0	110	0	0	0	0	0	0	0	0	0	0	0	0	0	0	0	0	0	0
A*11:01~B*07:02~DRB1*15:01	110	1	4	28	4	3	63	2	5	45	0	3	1	0	1	1	84	2	247	0	1	0	0	0	0	1	0	1	0	0	0	0	0	0	4	0	7
A*03:01~B*38:01~DRB1*13:01	111	1	2	2	6	1	33	3	0	8	86	2	2	0	0	4	104	0	254	0	0	0	0	0	0	0	0	0	1	0	0	0	0	0	0	0	1
A*02:01~B*51:01~DRB1*08:01	112	0	1	95	2	0	47	3	3	4	0	0	6	0	0	0	11	0	172	0	0	1	0	0	0	0	0	0	0	0	0	0	0	0	0	0	1
A*24:02~B*40:02~DRB1*09:01	113	0	0	1	0	2	2	0	0	0	0	0	0	18	0	0	2	0	25	0	0	0	0	0	0	0	0	0	0	0	0	0	0	0	0	0	0
A*02:01~B*40:02~DRB1*11:01	114	0	0	21	1	0	30	1	5	2	0	0	2	1	0	0	16	0	79	0	0	0	0	0	0	0	0	0	0	0	0	0	0	0	2	0	2
A*31:01~B*51:01~DRB1*08:02	115	16	0	1	0	1	1	0	0	0	0	0	0	14	0	0	0	0	33	0	0	0	0	0	0	0	0	0	0	0	0	0	0	0	0	0	0
A*68:01~B*51:01~DRB1*13:01	116	0	0	13	2	0	31	0	1	3	2	13	3	0	0	1	24	4	97	0	0	0	0	0	0	0	0	0	0	0	0	0	0	0	0	0	0
A*02:01~B*44:02~DRB1*12:01	117	1	0	14	5	0	68	2	1	10	1	0	0	0	0	5	33	1	141	0	0	0	0	0	0	0	0	0	0	0	0	0	0	0	1	0	1
A*11:01~B*54:01~DRB1*04:05	118	0	0	3	2	11	1	0	0	0	0	0	0	52	0	0	17	0	86	0	0	0	0	0	0	0	0	0	0	0	0	0	0	0	0	0	0
A*24:02~B*40:06~DRB1*15:01	119	0	0	0	3	8	4	1	0	9	0	91	0	2	0	1	27	2	148	0	0	0	0	0	0	0	0	0	0	1	0	0	0	0	0	0	1
A*01:01~B*44:03~DRB1*07:01	120	0	2	14	2	0	28	4	1	16	8	39	0	0	0	0	58	1	173	0	0	1	0	0	0	1	0	0	0	0	0	0	0	0	0	0	2
A*03:01~B*13:02~DRB1*07:01	121	0	0	8	2	2	33	2	0	1	170	3	3	0	0	0	12	1	237	0	0	1	0	0	0	0	0	0	3	0	1	0	0	0	0	0	5
A*11:01~B*40:01~DRB1*08:03	122	0	0	0	2	69	0	0	0	1	0	0	0	2	0	0	16	0	90	0	0	0	0	11	0	0	0	0	0	0	0	0	0	0	0	0	11
A*02:01~B*41:02~DRB1*13:03	123	0	0	7	1	0	17	1	0	1	16	0	0	0	0	0	3	0	46	0	0	0	0	0	0	0	0	0	0	0	0	0	0	0	0	0	0
A*11:01~B*27:05~DRB1*01:01	124	3	0	28	0	2	11	11	5	8	0	0	0	0	0	0	23	1	92	0	0	2	0	0	0	1	1	0	0	0	0	0	0	0	1	0	5
A*24:02~B*35:01~DRB1*11:01	125	0	0	0	0	0	4	0	0	1	1	2	2	0	0	0	8	0	18	0	0	0	0	0	0	1	0	0	0	0	0	0	0	0	0	0	1
A*24:02~B*15:01~DRB1*15:01	126	0	0	2	1	9	5	1	0	1	0	1	0	2	0	0	5	0	27	0	0	0	0	0	0	0	0	0	0	0	0	0	0	0	0	0	0
A*11:01~B*35:01~DRB1*15:01	127	0	0	0	1	10	10	0	0	0	0	1	1	1	0	0	7	0	31	0	0	0	0	1	0	0	0	0	0	0	0	0	0	0	0	0	1
A*03:01~B*14:02~DRB1*01:02	128	0	0	34	1	0	22	3	1	4	44	0	0	0	0	0	63	0	172	0	0	3	0	0	0	0	0	0	1	0	0	0	0	0	2	0	6
A*03:01~B*07:02~DRB1*01:01	129	0	6	7	2	1	206	1	4	39	2	1	0	0	0	2	83	7	361	0	1	1	0	0	0	0	0	2	0	0	0	0	0	0	3	0	7
A*02:01~B*51:01~DRB1*14:01	130	0	0	21	0	0	20	0	0	0	2	2	2	1	0	0	8	0	56	0	0	0	0	0	0	0	0	0	0	0	0	0	0	0	0	0	0
A*03:01~B*18:01~DRB1*11:04	131	0	0	3	1	1	23	0	0	4	11	26	3	0	0	0	28	0	100	0	0	1	0	0	0	0	0	0	0	0	1	0	0	0	0	0	2
A*02:01~B*40:01~DRB1*04:01	132	0	1	1	2	0	82	0	1	30	0	2	0	0	0	2	46	1	168	0	0	0	0	0	0	0	0	1	0	0	0	0	0	0	2	0	3
A*33:01~B*14:02~DRB1*03:01	133	0	0	31	0	0	15	3	1	2	4	0	0	0	0	0	14	0	70	0	0	0	0	0	0	1	0	0	0	0	0	0	0	0	0	0	1
A*11:01~B*35:01~DRB1*07:01	134	0	0	11	0	0	7	1	1	3	0	5	0	0	0	0	3	0	31	0	0	0	0	0	0	0	0	0	0	0	0	0	0	0	0	0	0
A*24:02~B*40:01~DRB1*09:01	135	0	0	3	4	34	1	0	0	0	0	0	0	12	0	1	21	0	76	0	0	0	0	1	0	0	0	0	0	0	0	0	0	0	0	0	1
A*03:01~B*51:01~DRB1*11:01	136	0	0	9	0	0	23	2	0	1	1	3	4	0	0	0	2	0	45	0	0	0	0	0	0	0	0	0	0	0	1	0	0	0	0	0	1
A*24:02~B*46:01~DRB1*08:03	137	0	0	0	0	2	0	0	0	0	0	0	0	15	0	0	3	0	20	0	0	0	0	0	0	0	0	0	0	0	0	0	0	0	0	0	0
A*24:02~B*35:03~DRB1*11:01	138	1	1	8	2	0	16	1	0	0	4	3	0	0	0	0	11	0	47	0	0	0	0	0	0	0	0	0	0	0	0	0	0	0	0	0	0
A*01:01~B*57:01~DRB1*13:01	139	0	0	3	3	0	9	2	0	2	17	10	0	0	0	0	15	0	61	0	0	0	0	0	0	0	0	0	0	0	0	0	0	0	0	0	0
A*24:02~B*51:01~DRB1*13:01	140	0	0	9	0	0	11	0	0	1	1	5	2	0	0	0	3	0	32	0	0	0	0	0	0	0	0	0	0	0	0	0	0	0	0	0	0
A*02:01~B*44:02~DRB1*16:01	141	0	1	6	0	0	55	1	0	5	3	0	2	0	0	1	6	0	80	0	0	0	0	0	0	0	0	0	0	0	0	0	0	0	0	0	0
A*02:01~B*35:01~DRB1*09:01	142	1	0	2	0	1	1	0	0	0	0	0	1	3	0	0	4	0	13	0	0	0	0	0	0	0	0	0	0	0	0	0	0	0	0	0	0
A*01:01~B*08:01~DRB1*04:01	143	0	0	3	1	0	63	0	0	17	0	0	1	0	0	0	26	0	111	0	0	0	0	0	0	0	0	0	1	0	0	0	0	0	1	0	2
A*11:01~B*46:01~DRB1*09:01	144	0	0	0	7	107	2	0	0	2	0	0	0	0	0	0	33	0	151	0	0	0	0	11	0	0	0	0	0	0	0	0	0	0	2	0	13
A*03:01~B*07:02~DRB1*03:01	145	0	0	16	3	0	25	0	0	14	2	4	1	0	0	3	32	0	100	0	0	1	0	0	0	0	0	0	0	0	0	0	0	0	0	0	1
A*24:02~B*18:01~DRB1*03:01	146	1	0	9	1	0	9	6	1	5	0	0	2	0	0	0	5	0	39	0	0	0	0	0	0	0	0	0	0	0	0	0	0	0	0	0	0
A*02:01~B*35:03~DRB1*12:01	147	1	2	7	0	0	20	0	0	10	120	0	0	0	1	0	151	4	316	0	0	0	0	0	0	0	0	0	1	0	0	0	0	0	0	0	1
A*68:02~B*14:02~DRB1*01:02	148	1	1	11	2	2	6	0	0	17	233	0	0	0	0	0	172	1	446	1	1	0	0	0	0	0	0	0	0	0	0	0	0	0	1	0	3
A*02:01~B*40:01~DRB1*08:01	149	0	0	0	0	0	97	2	0	10	1	0	0	0	0	7	24	0	141	0	0	0	0	0	0	0	0	0	0	0	0	0	0	0	1	0	1
A*02:01~B*49:01~DRB1*13:02	150	0	0	2	0	0	8	1	0	0	48	0	0	0	0	0	4	0	63	0	0	0	0	0	0	1	0	0	1	0	0	0	0	0	0	0	2
A*01:01~B*58:01~DRB1*07:01	151	0	1	21	0	0	6	2	0	3	28	0	1	0	0	0	25	1	88	0	0	0	0	0	0	0	0	0	0	0	0	0	0	0	0	0	0
A*66:01~B*41:02~DRB1*13:03	152	1	0	11	0	0	72	4	2	2	38	0	2	0	0	0	22	0	154	0	0	0	0	0	1	1	0	0	0	0	0	0	0	0	1	0	3
A*11:01~B*13:01~DRB1*12:02	153	0	0	0	0	41	1	0	0	3	0	15	0	1	0	0	17	0	78	0	0	0	0	1	0	0	0	0	0	0	0	0	0	0	0	0	1
A*24:02~B*07:02~DRB1*07:01	154	0	1	3	1	0	4	0	1	3	3	19	0	0	0	0	14	0	49	0	0	1	0	0	0	0	0	0	0	0	0	0	0	0	0	0	1
A*03:01~B*51:01~DRB1*07:01	155	1	0	6	0	1	1	0	0	0	1	0	0	0	0	0	52	0	62	0	0	0	0	0	0	0	0	0	0	0	0	0	0	0	0	0	0
A*02:01~B*39:01~DRB1*16:01	156	0	0	17	0	0	36	0	0	3	0	0	2	0	0	0	1	0	59	0	0	0	0	0	0	0	0	0	0	0	0	0	0	0	0	0	0
A*03:01~B*35:01~DRB1*13:01	157	0	0	0	2	1	13	2	0	2	3	5	0	0	0	0	6	0	34	0	0	0	0	0	0	0	0	0	0	0	0	0	0	0	0	0	0
A*29:02~B*44:03~DRB1*11:01	158	0	0	6	0	0	0	1	0	0	0	0	0	0	0	0	0	7	14	0	0	0	0	0	0	0	0	0	0	0	0	0	0	0	0	0	0
A*01:01~B*13:02~DRB1*07:01	159	0	1	6	1	2	53	1	3	3	108	4	4	0	0	0	18	1	205	0	0	1	0	0	0	0	1	0	1	0	0	0	0	0	0	0	3
A*02:01~B*07:02~DRB1*04:01	160	0	1	6	0	1	47	0	1	9	1	0	0	0	0	5	24	0	95	0	0	0	0	0	0	0	0	1	0	0	0	0	0	0	2	0	3
A*01:01~B*08:01~DRB1*11:01	161	1	1	5	2	0	52	2	0	8	2	0	6	0	0	0	12	1	92	0	0	0	0	0	1	0	0	0	0	0	0	0	0	0	0	0	1
A*31:01~B*51:01~DRB1*01:01	162	0	0	4	0	0	6	0	0	2	0	16	0	2	0	1	13	0	44	0	0	0	0	0	0	0	0	0	0	1	0	0	0	0	0	0	1
A*11:01~B*40:01~DRB1*11:01	163	0	0	0	1	45	3	0	0	0	0	1	0	0	0	0	9	0	59	0	0	0	0	8	0	0	0	0	0	1	0	0	0	0	1	0	10
A*02:06~B*40:06~DRB1*09:01	164	0	0	0	0	2	0	0	0	0	0	0	0	21	0	0	3	0	26	0	0	0	0	0	0	0	0	0	0	0	0	0	0	0	0	0	0
A*24:02~B*40:01~DRB1*04:05	165	0	0	0	0	3	0	1	0	0	0	0	0	13	0	0	5	0	22	0	0	0	0	3	0	0	0	0	0	0	0	0	0	0	0	0	3
A*24:02~B*35:01~DRB1*01:01	166	1	1	2	0	0	11	1	1	3	1	5	1	0	0	2	7	0	36	0	0	0	0	0	0	0	1	0	0	0	1	0	0	0	0	0	2
A*02:01~B*35:01~DRB1*15:01	167	0	0	1	1	4	0	1	0	0	0	0	0	3	0	0	1	0	11	0	0	0	0	0	0	0	0	0	0	0	0	0	0	0	0	0	0
A*24:02~B*40:06~DRB1*14:04	168	0	0	4	1	0	3	0	0	3	0	55	0	0	0	0	28	1	95	0	0	0	0	0	0	0	0	0	0	0	0	0	0	0	0	0	0
A*25:01~B*18:01~DRB1*07:01	169	0	0	9	2	0	5	2	0	1	15	0	0	0	0	0	15	0	49	0	0	0	0	0	0	0	0	0	1	0	0	0	0	0	0	0	1
A*24:02~B*40:02~DRB1*11:01	170	0	0	7	0	2	26	0	2	1	1	0	1	0	0	0	8	1	49	0	0	1	0	1	0	0	0	0	0	0	0	0	0	0	0	0	2
A*02:01~B*44:02~DRB1*11:04	171	0	0	13	0	0	47	0	0	8	53	0	4	0	0	0	15	0	140	0	0	0	0	0	0	0	1	0	0	0	0	0	0	0	0	0	1
A*26:01~B*27:05~DRB1*01:01	172	0	3	8	1	1	25	1	0	5	2	0	1	0	0	2	13	1	63	0	0	0	0	0	1	0	0	0	0	0	0	0	0	0	0	0	1
A*24:02~B*35:03~DRB1*13:01	173	0	0	2	1	0	5	0	0	16	0	32	0	0	0	1	14	3	74	0	0	0	0	0	0	0	0	0	0	0	0	0	0	0	0	0	0
A*02:01~B*27:05~DRB1*08:01	174	0	1	2	0	0	18	1	1	2	0	0	0	0	0	6	8	0	39	0	0	1	0	0	0	0	0	0	0	0	0	0	0	0	0	0	1
A*03:01~B*35:01~DRB1*11:01	175	1	0	6	2	0	15	0	2	2	6	0	3	0	0	1	7	0	45	0	0	0	0	0	0	0	0	0	0	0	1	0	0	0	0	0	1
A*03:01~B*44:03~DRB1*07:01	176	0	1	19	3	0	49	3	3	14	11	5	3	0	0	0	28	2	141	0	0	1	0	0	0	2	1	0	0	0	0	0	0	0	0	0	4
A*24:02~B*15:01~DRB1*09:01	177	0	0	0	0	3	2	0	0	0	0	0	0	5	0	0	5	0	15	1	0	0	0	0	0	0	0	0	0	0	0	0	0	0	0	0	1
A*02:01~B*07:02~DRB1*14:01	178	0	1	1	0	0	12	0	0	3	0	0	0	0	0	5	6	0	28	0	0	1	0	0	0	0	0	0	0	0	0	0	0	0	1	0	2
A*11:01~B*57:01~DRB1*07:01	179	0	0	11	1	0	6	1	0	7	0	55	1	0	0	1	19	0	102	0	0	0	0	0	0	0	0	0	0	0	0	0	0	0	0	0	0
A*02:01~B*35:02~DRB1*11:04	180	1	0	2	0	0	13	0	0	0	20	1	2	0	0	0	12	0	51	0	0	0	1	0	0	1	0	0	0	0	0	0	0	0	0	0	2
